# Evaluation of IL-1 blockade as an adjunct to linezolid therapy for tuberculosis in mice and macaques

**DOI:** 10.1101/792390

**Authors:** Caylin G. Winchell, Bibhuti B. Mishra, Jia Yao Phuah, Mohd Saqib, Samantha J. Nelson, Pauline Maiello, Chelsea M. Causgrove, Cassaundra L. Ameel, Brianne Stein, H. Jacob Borish, Alexander G. White, Edwin C. Klein, Matthew D. Zimmerman, Véronique Dartois, Philana Ling Lin, Christopher M. Sassetti, JoAnne L. Flynn

## Abstract

In 2017 over 550,000 estimated new cases of multi-drug/rifampicin resistant tuberculosis (MDR/RR-TB) occurred, emphasizing a need for new treatment strategies. Linezolid (LZD) is a potent antibiotic for drug-resistant Gram-positive infections and is an effective treatment for TB. However, extended LZD use can lead to LZD-associated host toxicities, most commonly bone marrow suppression. LZD toxicities may be mediated by IL-1, an inflammatory pathway important for early immunity during *M. tuberculosis* infection. However, IL-1 can contribute to pathology and disease severity late in TB progression. Since IL-1 may contribute to LZD toxicity and does influence TB pathology, we targeted this pathway with a potential host-directed therapy (HDT). We hypothesized LZD efficacy could be enhanced by modulation of IL-1 pathway to reduce bone marrow toxicity and TB associated-inflammation. We used two animal models of TB to test our hypothesis, a TB-susceptible mouse model and clinically relevant cynomolgus macaques. Antagonizing IL-1 in mice with established infection reduced lung neutrophil numbers and partially restored the erythroid progenitor populations that are depleted by LZD. In macaques, we found no conclusive evidence of bone marrow suppression associated with LZD, indicating our treatment time may have been short enough to avoid the toxicities observed in humans. Though treatment was only 4 weeks (the FDA approved regimen at the time of study), we observed sterilization of the majority of granulomas regardless of co-administration of the FDA-approved IL-1 receptor antagonist (IL-1Rn), also known as Anakinra. However total lung inflammation was significantly reduced in macaques treated with IL-1Rn and LZD compared to LZD alone. Importantly, IL-1Rn administration did not impair the host response against Mtb or LZD efficacy in either animal model. Together, our data support that inhibition of IL-1 in combination with LZD has potential to be an effective HDT for TB and the need for further research in this area.
