## Supplementary material for "Evaluation of IL-1 blockade as an adjunct to linezolid therapy for tuberculosis in mice and macaques": Data Table 1

### Sheet: Mouse Data
Data shown in the manuscript "Evaluation of IL-1 blockade as an adjunct to linezolid therapy for tuberculosis in mice and macaques"
FIGURE 1
	Fig.1A	PMN numbers in WT and Nos2 KO after Il-1 Blockade (values x10e6)						Fig. 1B	% change in body weight
	WT			Nos2 KO				WT			Nos2 KO
	Veh	aIL-1R1	IL-1Rn	Veh	aIL-1R1	IL-1Rn		Veh	aIL-1R1	IL-1Rn	Veh	aIL-1R1	IL-1Rn
	3.6	1.6	2.8	18.4	4.8	4.2		2.28571	4.34483	8.01782	-19.8182	-3.18	-19.98
	2	0.4	2.6	20.4	8	22		12.2857	10.9059	3.78261	-19.0608	-4.53608	-18.608
	2.6	0.6	0.72	22	8.4	12.4		8.44885	9.44637	14.0136	-18.3745	-4.3453	-18.3745
	3.4	1.5	2.4	36	12.4	12.8		6.06897	12.3106	4.29167	-12.0513	-8.05128	-15.0513
	Fig. 1C	CFU/lung IL-1 blockade						Fig. 1D	CFU/spleen IL-1 blockade
	WT			Nos2 KO				WT			Nos2 KO
	Veh	αIL-1R1	IL-1Rn	Veh	αIL-1R1	IL-1Rn		Veh	αIL-1R1	IL-1Rn	Veh	αIL-1R1	IL-1Rn
	160000	60000	280000	840000	480000	4200000		390000	20000	300000	400000	40000	430000
	100000	40000	260000	1040000	1800000	2200000		220000	90000	1000000	1900000	90000	240000
	60000	60000	720000	2200000	840000	12400000		390000	40000	90000	1100000	120000	300000
	40000	20000	240000	3600000	1240000	12800000		510000	390000	200000		100000	400000
FIGURE 2
	Fig. 2A	PMN numbers (values x 10e6)						Fig. 2B	% Change in body weight
	Veh	aIL-1R1	LZD	LZD+aIL-1R1				Veh	aIL-1R1	LZD	LZD+aIL-1R1
	9.576	1.20785	1.0972	0.2288				-14.18	3.18	7.28714	8.1781
	1.8837	0.344655	1.332	0.163095				-23.608	-4.6082	12.2578	8.7261
	5.404	0.33327	1.1431	0.3159				-15.3753	4.453	8.45	14.0136
	4.556	1.70785						-12.02	-8.05128	9.068	9.29167
	Fig. 2C	Lung CFU						Fig. 2D	Spleen CFU
	Veh	aIL-1R1	LZD	LZD+aIL-1R1				Veh	aIL-1R1	Linezolid	Lin+aIL-1R1
	8000000	41000000	100000	150000				225000	120000	10000	0
	9500000	17500000	150000	500000				275000	235000	5000	5000
	16000000	11000000	100000	150000				150000	120000	5000	5000
	12000000	16000000	100000	150000				250000	160000	10000	5000
	6000000		50000	100000				200000		10000	0
	Fig. 2E	PMN numbers after MCC950 treatment (values x 10e6)						Fig. 2F	CFU after MCC950 treatment
	Veh	Linezolid	LZD+MCC950					Veh	Linezolid	LZD+MCC950
	13.5108	5.393	2.666					156000000	9000000	360000
	10.9174	3.7584	1.51					210000000	4800000	8100000
	8.33804	5.6864	1.05389					114000000	7200000	1900000
	7.8928	4.2244	1.531					159000000	5000000	1500000
		3.3024	1.05389							1100000
FIGURE 3
	Fig. 3C	% of Pro-Ery+ EryA+EryB in spleen						Fig. 3E	% of Pro-Ery+ EryA+EryB in Bone marrow
	Veh	aIL-1R1	LZD	LZD+aIL-1R1				Veh	aIL-1R1	LZD	LZD+aIL-1R1
	19.4659	19.4659	3.4519	4.1517				40.47	35.2	0.1132	3.0135
	21.6293	21.6293	0.3815	10.7				32.26	38.56	0.8865	5.242
	25.017	25.017	0.226	14.3345				28.63	26.99	0.154	2.3831
FIGURE S1
	Fig. S1A							Fig. S1B
	PMN numbers Casp1/11 KO (values x10e6)							CFU/Lung in Casp1/11 KO
	WT		casp1/11 KO					WT		casp1/11 KO
	Veh	Linezolid	Veh	Linezolid				Veh	Linezolid	Veh	Linezolid
	1.3858	0.5592	1.4202	0.11928				600000	100000	540000	90000
	2.37762	0.65184	0.69384	0.39188				420000	120000	400000	110000
	3.1302	0.672	3.97404	0.77824				480000	100000	180000	48000
	1.92474	1.0176	0.8942	0.08946					180000	350000	105000
	Fig. S1C							Fig. S1D			300000
	PMN numbers in Nlrp3 KO ((values x10e6))							CFU/lung in Nlrp3 KO
	WT		Nlrp3 KO					WT		Nlrp3 KO
	Veh	Linezolid	Veh	Linezolid				Veh	Linezolid	Veh	Linezolid
	1.3858	0.5592	1.1202	0.11928				540000	120000	400000	60000
	2.37762	0.65184	0.6384	0.31886				480000	140000	420000	180000
	3.1302	0.672	1.704	0.522				180000	100000	180000	48000
			0.8942	0.246				360000	90000	360000	69000

### Sheet: NHP Data
Data shown in the manuscript "Evaluation of IL-1 blockade as an adjunct to linezolid therapy for tuberculosis in mice and macaques"
NHP Data, PET/CT and CFU (Figures 4 and 5)
NHP	Age (yr)	Gender	Infection Dose	Treatment Group	DPI at Treatment Start	Days of Treatment	DPI at Necropsy	Necropsy Score	Total CFU	PreTx PET FDG	2wk PET FDG	4wk PET FDG
29716	5.9	F	12 CFU	LZD	117	28	145	24	61839.3	526778	58333.6	35664.5
29816	7.1	F	12 CFU	LZD	110	28	138	45	4445	11003.7	1309.29	531.02
30016	7	F	12 CFU	LZD	103	29	132	31	1412.5	85068.8	123760	28665.2
30216	7.1	F	12 CFU	LZD	138	31	169	32	1090	2113.02	401.047	3884.92
30316	7.1	F	12 CFU	LZD	117	30	147	37	8004.54	1453.44	562.793	1828.43
18816	10.9	M	12 CFU	LZD+IL-1Rn	117	30	147	26	505	3236.21	673.855	1520.78
19116	7.2	M	12 CFU	LZD+IL-1Rn	117	28	145	25	330	3304.52	1469.77	1562.6
19416	9.9	M	12 CFU	LZD+IL-1Rn	138	30	168	10	726.667	872.503	73.5404	73.3027
20416	8.2	M	12 CFU	LZD+IL-1Rn	110	31	141	28	1260	26957.6	10456.7	2802.92
30116	6.4	F	12 CFU	LZD+IL-1Rn	103	31	134	67	20905	110838	48461.6	7609.82
NHP Bone Marrow Data (Figure 6)
NHP	Treatment Group	MitoTracker MFI	ProE:EryC Ratio
29716	LZD	843	0.606091
29816	LZD	525	0.384706
30016	LZD	418	0.490535
30216	LZD	451	1.24748
30316	LZD	405	0.490914
18816	LZD+IL-1Rn	506	0.351933
19116	LZD+IL-1Rn	927	0.95273
19416	LZD+IL-1Rn	424	0.906258
20416	LZD+IL-1Rn	442	3.28686
30116	LZD+IL-1Rn	1013	0.770768
4017	TB only controls	210	0.574574
19016	TB only controls	422	1.76363
3817	TB only controls	412	1.71277
4217	TB only controls	566	0.761323
19216	TB only controls	891	1.51279
NHP BAL Data (Figure 7)
NHP	Treatment Group	Weeks Post Tx	%CD4/CD3	%CD8/CD3	%Macrophages/CD11b	%Neutrophils/CD11b	IL-1b	IL-8	I-TAC	IL-1RA
29716	LZD	0	26.7156	35.4636	97.6866	1.30128	-	-	-
29816	LZD	0	27.1729	28.6742	48.7468	45.1167	13.83	149.3	169.56	2629.01
30016	LZD	0	15.5487	63.1811	34.1847	53.1169	-	-	-
30216	LZD	0	19.3054	52.9438	92.7498	3.69017	9.95	73.02	35.08	2651.26
30316	LZD	0	35.2801	51.0708	74.3378	7.64778	8.73	19.81	29.48	1950.31
18816	LZD+IL-1Rn	0	43.5152	36.6838	68.5115	13.6609	-	-	-
19116	LZD+IL-1Rn	0	18.7111	30.831	75.6674	13.6844	14	130.63	39.85	2629.47
19416	LZD+IL-1Rn	0	35.5887	47.4197	57.0407	14.2464	-	-	-
20416	LZD+IL-1Rn	0	27.4554	59.1688	60.7722	21.4894	22.07	197.4	29.68	2629.47
30116	LZD+IL-1Rn	0	19.8405	58.521	27.6885	23.2507	4.48	43.8	212.78	0
29716	LZD	3	27.501	39.0375	63.6784	3.03261	-	-	-
29816	LZD	3	21.2593	35.328	93.3451	2.7757	4.23	82.79	22.65	2451.35
30016	LZD	3	13.3831	66.295	76.8224	16.7002	-	-	-
30216	LZD	3	24.5482	50.93	84.8344	10.3961	10.8	53.95	51.37	2417.43
30316	LZD	3	26.3207	61.6381	44.2381	0.315102	7.32	0.36	0	2833.56
18816	LZD+IL-1Rn	3	50.8473	27.2617	7.62652	1.32982	-	-	-
19116	LZD+IL-1Rn	3	30.8246	32.6597	45.471	0.880958	7.91	19.98	7.94	3164.99
19416	LZD+IL-1Rn	3	31.1263	58.3519	87.4976	4.39581	-	-	-
20416	LZD+IL-1Rn	3	25.2585	53.2785	88.8879	3.47569	7.08	14.31	3.66	3164.99
30116	LZD+IL-1Rn	3	27.5436	44.8414	92.1283	0.825029	5.29	0	11.94	1850
NHP Granuloma Data (Figure 8)
NHP Sample ID	Treatment Group	IL-1b	IL-1RA	IL-18	IL-2	IL-17	G-CSF/CSF-3
29716_RLL2	LZD	28.22	785.47	56.37	11.77	3.98	46.48
29716_RLL4,5	LZD	148.85	8846.8	0	13.28	0	83.78
29716_RLL6	LZD	0	39.65	0	0	0	49.39
29716_RLL10,11	LZD	25.86	7972.13	0	11.37	0	48.38
29716_RML1	LZD	38.4	843.71	0	6.97	0	0
29816_LML2	LZD	4.7	619.16	3.23	10.1	0	46.26
29816_RLL1	LZD	2.01	159.02	0	9.06	0	32.32
29816_RLL6	LZD	5.42	2739.4	0	5.28	0	0
29816_RLL7	LZD	4.28	1134.76	0	0	0	27.54
29816_RLL15	LZD	0	144.53	0	0	30.22	0
30016_LLL5	LZD	319.58	14358.9	27.6	13.32	5.03	31.21
30016_LLL8	LZD	135.36	846.85	0	12.25	14.86	0
30016_LLL10	LZD	276.69	4130.5	38.67	10.86	0	17.29
30016_LLL11	LZD	0	254.7	18.68	0	19.88	0
30016_LUL1	LZD	235.69	8933.22	0	11.7	6.97	10.68
30216_RLL2	LZD	20.03	2342.9	0	0	0	0
30216_RLL4	LZD	23.81	1716.02	0	0	0	0
30216_RLL5	LZD	9.6	192.3	11.76	0	0	0
30216_RLL6	LZD	89.16	2597.49	0	0	0	9.1
30216_RLL7	LZD	7.49	2019.95	0	0	0	18.28
30316_LLLclst1	LZD	19.06	2058.31	11.76	0	0	0
30316_LLLcls2	LZD	23	732.64	68.56	0	0	18.04
30316_LLL6,7	LZD	28	2079.77	0	0	0	43.83
30316_LLLclst8	LZD	99.66	3294.45	5.55	0	0	12.74
30316_LLLclst10	LZD	145.18	0	4.99	0	0	16.95
18816_LLL3	LZD+IL-1Rn	106.98	4548.55	18.29	8.06	0	22.81
18816_LLL8	LZD+IL-1Rn	10.53	281.27	20.39	0	0	48.59
18816_LLL9	LZD+IL-1Rn	0	476.61	0	1.26	40.58	71.81
18816_LLL5	LZD+IL-1Rn	153.86	4636.02	36.07	10.96	0	63.36
18816_LLL11	LZD+IL-1Rn	0.93	228.31	4.78	4.48	0	45.58
19116_LLL1	LZD+IL-1Rn	0	768.8	0	0	51.68	76.7
19116_LLL2	LZD+IL-1Rn	67.39	1075.67	110.26	8.78	1.84	49.19
19116_LLL3	LZD+IL-1Rn	62.51	5808.57	57.68	11.86	0	78.26
19116_LLL4	LZD+IL-1Rn	1.73	911.44	0	9.59	14.86	0
19116_RLL1	LZD+IL-1Rn	70.54	1820.85	174.51	11.74	0	73.15
19416_ACC1	LZD+IL-1Rn	26.96	2565.68	0	0	0	59.6
19416_ACC2	LZD+IL-1Rn	26.65	1905.2	0	0	0	41.89
19416_ACC3	LZD+IL-1Rn	48.06	1790.5	0	9.96	0	29.17
19416_ACC4	LZD+IL-1Rn	12.47	317.06	0	8.85	4.58	50.74
20416_LLL2	LZD+IL-1Rn	59.51	788.87	58.91	12.64	13.84	35.27
20416_LLL3	LZD+IL-1Rn	185.83	5604.75	5.89	12.1	1.84	0
20416_LULclst6	LZD+IL-1Rn	12.91	5149.72	0	11.33	0	82.04
20416_LUL4	LZD+IL-1Rn	3.89	1415.14	0	7.51	25.14	54.96
20416_LUL7	LZD+IL-1Rn	226.05	9170.37	0	13.89	5.33	64.55
30116_LLL1	LZD+IL-1Rn	3.34	421.39	6.01	11.51	34.15	34.15
30116_LML3	LZD+IL-1Rn	7.65	1536.33	2.1	10.24	41.9	41.9
30116_RUL3	LZD+IL-1Rn	0	1255.98	0	0	57.84	57.84
30116_RUL5	LZD+IL-1Rn	10.01	2028.02	0	8.89	28.78	28.78
30116_RULB	LZD+IL-1Rn	3.25	1211.43	0	9.96	0	0
